# A framework for selectively breeding corals for assisted evolution

**DOI:** 10.1101/2021.02.23.432469

**Authors:** Adriana Humanes, John Bythell, Elizabeth Beauchamp, Mitch Carl, Jamie Craggs, Alasdair Edwards, Yimnang Golbuu, Liam Lachs, Janna Leigh Randle, Helios Martinez, Pawel Palmowski, Faith Paysinger, Eveline van der Steeg, Michael Sweet, Achim Treumann, James Guest

## Abstract

Coral cover on tropical reefs has declined during the last three decades due to the combined effects of climate change, destructive fishing, pollution, and land use change. Drastic reductions in greenhouse gas emissions combined with effective coastal management and conservation strategies are essential to slow this decline. Innovative approaches, such as selective breeding for adaptive traits combined with large-scale sexual propagation, are being developed with the aim of pre-adapting reefs to increased ocean warming. However, there are still major gaps in our understanding of the technical and methodological constraints to producing corals for such restoration interventions. Here we propose a framework for selectively breeding corals and rearing them from eggs to 2.5-year old colonies using the coral *Acropora digitifera* as a model species. We present methods for choosing colonies for selective crossing, enhancing early survivorship in *ex situ* and *in situ* nurseries, and outplanting and monitoring colonies on natal reefs. We used a short-term (7-day) temperature stress assay to select parental colonies based on heat tolerance of excised branches. From six parental colonies, we produced 12 distinct crosses, and compared survivorship and growth of colonies transferred to *in situ* nurseries or outplanted to the reef at different ages. We demonstrate that selectively breeding and rearing coral colonies is technically feasible at small scales and could be upscaled as part of restorative assisted evolution initiatives. Nonetheless, there are still challenges to overcome before selective breeding can be implemented as a viable conservation tool, especially at the post-settlement and outplanting phases. Although interdisciplinary approaches will be needed to overcome many of the challenges identified in this study, selective breeding has the potential to be a viable tool within reef managers’ toolbox to support the persistence of selected reefs in the face of climate change.
