## Supplemental table 14 for "A framework for selectively breeding corals for assisted evolution"

### Sheet: Summary
5 month ex situ rearing and monitoring outplants to 32 months	(pro-rata over 5 years)
Category	Capital equipment	Consumables	Labour	Total	%
Coral collection and replanting on reef post-spawning	413.326	784.995	311.538	1509.86	0.063394
Coral spawning and rearing larvae to competency	1352.83	802.872	1274.04	3429.74	0.144004
Settlement of larvae on SUs	177.084	623.891	212.5	1013.47	0.0425524
Ex-situ nursery rearing (5 months)	1117.13	254.308	378.646	1750.09	0.0734804
Outplanting	364.594	5490.4	2411.54	8266.54	0.347084
Monitoring and maintenance of outplants on the reef	559.25	4018.89	3269.23	7847.38	0.329485
	3984.22	11975.4	7857.49	23817.1	1

### Sheet: Capital items
Capital items (normally expected to last for 5 years and at least two spawning seasons)
	Coral collection and replanting on reef post-spawning
#	Category	Item	Type	Number of units	£ per unit	Cost (£)	$ per unit	Cost $	Notes
1	Coral collection/replant	Dive gear for 4 people (pro-rata) people-days	Capital	6	3200			388.233	Pro-rata with all diving activities (6 person-days for coral collection/season)
2	Coral collection/replant	Stainless steel clips, bolt snap hooks	Capital	8		0	3.7375	29.9
3	Coral collection/replant	Mesh catch bags (pro-rata)	Capital	4		0	21	7.875	Pro-rata with all diving activities (6 person-days for coral collection/season)
4	Coral collection/replant	Screw driver	Capital	1		0	1.79	1.79
5	Coral collection/replant	Steel sledge hammer	Capital	2		0	28.99	10.8712	Pro-rata between Coral collection, Settlement (CCA), Outplanting
6	Coral collection/replant	Chisel with target guard	Capital	2		0	13.99	20.985	Pro-rata between Coral collection and Settlement (CCA)
7	Coral collection/replant	Coolers 70L	Capital	2		0	99.99	37.4962	3 colonies per cooler (1-4 coolers for 3-12 corals) Pro-rata with Outplant and Settlement
8	Coral collection/replant	Holding tank 2000L	Capital	1		0	1200	1200	12 colonies per tank
9	Coral collection/replant	Magnetic drive pump	Capital	3		0	119.99	359.97
10	Coral collection/replant	Coral stands 4" PVC (foot)	Capital	2		0	4.755	9.51
							Total	2066.63
						If last 5 years		413.326	per spawning season (pro-rata over 5 years)
	Coral spawning and rearing larvae to competency
#	Category	Item	Type	Number of units	£ per unit	Cost (£)	$ per unit	Cost $	Notes
11	Coral spawning	Holding containers	Capital	6		0	24.95	149.7
12	Coral spawning	Red headlamp	Capital	4		0	19.99	79.96
13	Coral spawning	Cups	Capital	20		0	1.2	24
14	Coral spawning	Bowls	Capital	30		0	2	60
15	Coral spawning	Filters 3" PVC (foot)	Capital	9		0	1.999	17.991
16	Coral spawning	Plankton mesh 100 µm (m2)	Capital	0.22	24	5.28		6.83291
17	Rearing to competency	PVC pipe 1" (foot)	Capital	6		0	0.5975	3.585	Water filtration & Air
18	Rearing to competency	PVC valve 1"	Capital	1		0	2.95	2.95	Water filtration & Air
19	Rearing to competency	PVC elbow 1"	Capital	1		0	0.85	0.85	Water filtration & Air
20	Rearing to competency	PVC union 1"	Capital	1		0	4.65	4.65	Water filtration & Air
21	Rearing to competency	PVC adapter treaded male 1"	Capital	1		0	1.29	1.29	Water filtration & Air
22	Rearing to competency	PVC adapter 1" to 3/4" threaded	Capital	1		0	0.85	0.85	Water filtration & Air
23	Rearing to competency	PVC union 3/4"	Capital	2		0	4.49	8.98	Water filtration & Air
24	Rearing to competency	PVC pipe 3/4" (foot)	Capital	1		0	0.4375	0.4375	Water filtration & Air
25	Rearing to competency	PVC pipe 1/2"	Capital	12		0	0.3125	3.75	Water filtration & Air
26	Rearing to competency	PVC valve 1/2"	Capital	3		0	1.55	4.65	Water filtration & Air
27	Rearing to competency	PVC tee 1/2"	Capital	2		0	0.55	1.1	Water filtration & Air
28	Rearing to competency	PVC elbow 1/2"	Capital	1		0	0.5	0.5	Water filtration & Air
29	Rearing to competency	PVC stop 1/2"	Capital	1		0	0.5	0.5	Water filtration & Air
30	Rearing to competency	PVC pipe cutter	Capital	1		0	25.55	25.55	Water filtration & Air
31	Rearing to competency	Pentek filter vessel	Capital	1	224	224		289.881	Water filtration & Air
32	Rearing to competency	Corner brace filter vessel	Capital	1		0	5.59	5.59	Water filtration & Air
33	Rearing to competency	3 compartment filter	Capital	1	245	245		317.057	Water filtration & Air
34	Rearing to competency	UV filter	Capital	1	359.98	359.98		465.854	Water filtration & Air
35	Rearing to competency	Tool box including drill	Capital	1	39.99	39.99		51.7515	Water filtration & Air
36	Rearing to competency	Air pump	Capital	1	198	198		256.234	Water filtration & Air
37	Rearing to competency	Marine wood for table 4x8 ft by 1/2"	Capital	2		0	49.45	98.9	Flow through conical
38	Rearing to competency	Wood 2x4 inch (foot)	Capital	138		0	0.997222	137.617	Flow through conical
39	Rearing to competency	Jig saw	Capital	1	34.99	34.99		45.2809	Flow through conical
40	Rearing to competency	Circle saw	Capital	1	87.84	87.84		113.675	Flow through conical
41	Rearing to competency	Sander	Capital	1	42.95	42.95		55.5821	Flow through conical
42	Rearing to competency	Drill core 1"	Capital	1		0	7.85	7.85	Flow through conical
43	Rearing to competency	Screws 10" (pound)	Capital	4		0	2.95	11.8	Flow through conical
44	Rearing to competency	Foam around cones	Capital	60		0	0.479	28.74	Flow through conical
45	Rearing to competency	Nails for foam 1 1/4" (pound)	Capital	2		0	1.25	2.5	Flow through conical
46	Rearing to competency	PVC pipe 1/2"	Capital	36		0	0.3125	11.25	Flow through conical
47	Rearing to competency	PVC valve 1/2"	Capital	2		0	1.55	3.1	Flow through conical
48	Rearing to competency	PVC elbow 1/2"	Capital	8		0	0.5	4	Flow through conical
49	Rearing to competency	PVC tee threaded 1/2"	Capital	24		0	0.55	13.2	Flow through conical
50	Rearing to competency	1/2" clamp	Capital	15		0	0.35	5.25	Flow through conical
51	Rearing to competency	John Guest 1/2 to 1/4 connector	Capital	24	3.681	88.344		114.327	Flow through conical
52	Rearing to competency	Water tube 1/4 inflow (meter)	Capital	12	0.6	7.2		9.3176	Flow through conical
53	Rearing to competency	John Guest elbow 1/4	Capital	48	0.2	9.6		12.4235	Flow through conical
54	Rearing to competency	John Guest valve 1/4	Capital	24	7.5	180		232.94	Flow through conical
55	Rearing to competency	PVC pipe 1" (foot)	Capital	24		0	0.5975	14.34	Flow through conical
56	Rearing to competency	PVC elbow 1"	Capital	48		0	0.85	40.8	Flow through conical
57	Rearing to competency	PVC tee 1"	Capital	24		0	1.56	37.44	Flow through conical
58	Rearing to competency	PVC connector 1"	Capital	24		0	0.75	18	Flow through conical
59	Rearing to competency	Bulkhead fittings for cones	Capital	24		0	7.995	191.88	Flow through conical
60	Rearing to competency	Silicone gun	Capital	1		0	6.95	6.95	Flow through conical
61	Rearing to competency	Gutter drain (foot)	Capital	12		0	1	12	Flow through conical
62	Rearing to competency	Gutter caps	Capital	2		0	3.99	7.98	Flow through conical
63	Rearing to competency	Gutter corner	Capital	1		0	11.95	11.95	Flow through conical
64	Rearing to competency	Gutter drop	Capital	1		0	8.22	8.22	Flow through conical
65	Rearing to competency	Downspout (foot)	Capital	8		0	1.599	12.792	Flow through conical
66	Rearing to competency	Gutter elbow	Capital	2		0	3.97	7.94	Flow through conical
67	Rearing to competency	Cones (15 litre capacity = 4500 larvae each)	Capital	24	115.3	2767.2		3581.06	Flow through conical. For 15L*300 larvae/L *24 cones = 108,000 larvae max capacity
68	Rearing to competency	PVC pipe 4" banjos (foot)	Capital	8		0	4.755	38.04	Flow through conical
69	Rearing to competency	Plankton mesh 100 µm (m2)	Capital	1.5	24	36		46.588	Flow through conical
70	Rearing to competency	Airline connector	Capital	24	0.1589	3.8136		4.93522	Flow through conical
71	Rearing to competency	Airline adjusters	Capital	24	0.998	23.952		30.9965	Flow through conical
							Total	6764.16
						If last 5 years		1352.83	per ~108,000 competent larvae (pro-rata over 5 years)
	Settlement of larvae on SUs
#	Category	Item	Type	Number of units	£ per unit	Cost (£)	$ per unit	Cost $	Notes
72	Settlement	Shading cloth	Capital	2		0	12.94	25.88
73	Settlement	PVC pipe 1/2"	Capital	24		0	0.3125	7.5
74	Settlement	PVC elbow 1/2"	Capital	8		0	0.5	4
75	Settlement	Taam Rio +800 Powerhead	Capital	16		0	23.99	383.84	Replaced every 2.5 years (so number doubled)
76	Settlement	Settlement tank with lid 5 gallon	Capital	24		0	11.95	286.8
77	Settlement	Eggcrate frames	Capital	1	16.95	16.95		21.9352
78	Settlement	Mesh catch bags (pro-rata)	Capital	4		0	21	2.625	Pro-rata with all diving
79	Settlement	Steel sledge hammer	Capital	2		0	28.99	3.62375	Pro-rata between Coral collection, Settlement (CCA) and Outplanting
80	Settlement	Chisel with target guard	Capital	2		0	13.99	6.995	Pro-rata between Coral collection and Settlement (CCA)
81	Settlement	Coolers 70L	Capital	2		0	99.99	12.4987	Pro-rata with Coral collection, Outplant and Settlement
82	Settlement	Eggcrate legs PVC 1/2" (foot)	Capital	1		0	0.3125	0.3125
83	Settlement	Dive gear for 4 people (pro-rata) people-days	Capital	2	3200			129.411	Pro-rata with all diving activities (2 person-days for CCA collection)
							Total	885.421
						If last 5 years		177.084	per ~2500 SUs (pro-rata over 5 years)
	Ex-situ nursery rearing
#	Category	Item	Type	Number of units	£ per unit	Cost (£)	$ per unit	Cost $	Notes
108	Ex-situ nursery	Marine wood for table 4x8 ft by 1/2"	Capital	2		0	49.45	98.9
109	Ex-situ nursery	Wood 2x4 (foot)	Capital	216		0	0.997222	215.4
110	Ex-situ nursery	Screws 10" (pound)	Capital	2		0	2.95	5.9
111	Ex-situ nursery	Nursery tank	Capital	4		0	400	1600
112	Ex-situ nursery	Pentek filter vessel	Capital	1	224	224		289.881
113	Ex-situ nursery	Corner brace filter vessel	Capital	1		0	5.59	5.59
115	Ex-situ nursery	PVC pipe 1" (foot)	Capital	74		0	0.5975	44.215
116	Ex-situ nursery	PVC union 1"	Capital	2		0	4.65	9.3
117	Ex-situ nursery	PVC elbow 1"	Capital	27		0	0.85	22.95
118	Ex-situ nursery	PVC tee 1"	Capital	8		0	1.56	12.48
119	Ex-situ nursery	PVC valve 1"	Capital	6		0	2.95	17.7
120	Ex-situ nursery	PVC adapter treaded male 1"	Capital	4		0	1.29	5.16
121	Ex-situ nursery	PVC adapter treaded female 1"	Capital	4		0	1.29	5.16
122	Ex-situ nursery	Powerstrip 4 normal & 4 timed outlets	Capital	2		0	22.99	45.98
123	Ex-situ nursery	Pumps Koralia Nano	Capital	16		0	39.99	639.84	Need replacing every 2.5 years so numbers doubled
124	Ex-situ nursery	Lights LED	Capital	8		0	296.99	2375.92	Will last 5 years if used for 5 months per year
125	Ex-situ nursery	Holding drain for lights (foot)	Capital	36		0	0.999	35.964
126	Ex-situ nursery	Drain covers	Capital	16		0	3.99	63.84
130	Ex-situ nursery	Eggcrate frames	Capital	4	16.95	67.8		87.7407
131	Ex-situ nursery	Eggcrate legs PVC 1/2" (foot)	Capital	12		0	0.3125	3.75
							Total	5585.67
						If last 5 years		1117.13	per ~2500 SUs over 5 months
	Outplanting
#	Category	Item	Type	Number of units	£ per unit	Cost (£)	$ per unit	Cost $	Notes
132	Outplanting	Transect tape 50m	Capital	2		0	40.58	34.7829	Pro-rata with Monitoring
133	Outplanting	Dive gear for 4 people (pro-rata) people-days	Capital	24	3200			1552.93	Pro-rata with all diving activities (24 person-days for Outplanting)
134	Outplanting	PVC pipe 1/2"	Capital	12		0	0.3125	3.75
135	Outplanting	PVC elbow 1/2"	Capital	8		0	0.5	4
136	Outplanting	Mesh catch bags (pro-rata)	Capital	4		0	21	31.5	Pro-rata with all diving
137	Outplanting	Steel sledge hammer	Capital	2		0	28.99	43.485	Pro-rata between Coral collection, Settlement (CCA) and Outplanting
138	Outplanting	Coolers 70L	Capital	2		0	99.99	149.985	Pro-rata with Collection, Outplant and Settlement
139	Outplanting	Plastic netting (ft)	Capital	2		0	1.266	2.532
							Total	1822.97
						If last 5 years		364.594	per outplanting of ~1750-1800 outplants (pro-rata over 5 years)
	Monitoring and maintenance of outplants on the reef
#	Category	Item	Type	Number of units	£ per unit	Cost (£)	$ per unit	Cost $	Notes
140	Monitoring	Underwater camera	Capital	1		0	628.99	628.99	Last 5 years as barely used for monitoring
141	Monitoring	Slate	Capital	2		0	2.65833	5.31667
142	Monitoring	Dive gear for 4 people (pro-rata) people-days	Capital	32	3200			2070.58	Pro-rata with all diving activities (32 person-days for Monitoring and maintenance)
143	Monitoring	Mesh catch bags (pro-rata)	Capital	4		0	21	42	Pro-rata with all diving
144	Monitoring	Transect tape 50m	Capital	2		0	40.58	46.3771	Pro-rata with Outplanting
145	Monitoring	Ruler	Capital	1		0	2.99	2.99
							Total	2796.25
						If last 5 years		559.25	per monitoring ~1750-1800 outplants in 72 transects over 2 years (pro-rata over 5 years)
							Total capital	19921.1
								3984.22	per spawning season (pro-rated over 5 years)
		Exchange rate	GBP	USD
			1	1.29411
		Pro-rating equipment used for diving among categories based on person-days usage in diving related fieldwork
		Equipment used in all diving	Person-days	Pro-rata
		Coral collection/replanting	6	0.09375
		Settlement (collecting CCA)	2	0.03125
		Outplanting	24	0.375
		Monitoring and transect maintenance	32	0.5
		Total diving (person-days)	64	1
		Equipment for coral and CCA collection	Person-days	Pro-rata
		Coral collection/replanting	6	0.75
		Settlement (collecting CCA)	2	0.25
		Total diving (person-days)	8	1
		Used for coral/CCA collection and outplanting	Person-days	Pro-rata
		Coral collection/replanting	6	0.1875
		Settlement (collecting CCA)	2	0.0625
		Outplanting	24	0.75
		Total diving (person-days)	32	1
		Used for outplanting and monitoring	Person-days	Pro-rata
		Outplanting	24	0.428571
		Monitoring and transect maintenance	32	0.571429
		Total diving (person-days)	56	1

### Sheet: Consumables
Consumables (normally need renewing every spawning season)
	Coral collection and replanting on reef post-spawning
#	Category	Item	Type	Number of units	£ per unit	Cost (£)	$ per unit	Cost $	Notes
1	Coral collection/replant	Boat rental & Operator (@$220 per half day = 4h)	Consumable	3		0	220	660	Assumes 3 half-days needed to collect and return corals
2	Coral collection/replant	Fuel (@$25 per boat trip)	Consumable	3		0	25	75	Assumes 3 half-days needed to collect and return corals
3	Coral collection/replant	Dive tank rental (per tank per day out)	Consumable	6		0	7	42	Assumes one dive of 2 people during each half-day trip
4	Coral collection/replant	Filter sock large	Consumable	1		0	7.995	7.995	Provides water for 2000L holding tank
							Total	784.995	per spawning season (for 3-6 coral colonies)
	Coral spawning and rearing larvae to competency
#	Category	Item	Type	Number of units	£ per unit	Cost (£)	$ per unit	Cost $	Notes
5	Coral spawning	Pipettes	Consumable	100		0	0.0799	7.99
6	Coral spawning	Super glue (Gorilla gel)	Consumable	1		0	4.84	4.84
7	Coral spawning	Tape	Consumable	1		0	11.88	11.88
8	Coral spawning	Waterproof markers	Consumable	4		0	8.24	32.96
9	Rearing to competency	PVC glue	Consumable	1		0	8.95	8.95	Water filtration & Air
10	Rearing to competency	Filter socks	Consumable	2	5	10		12.9411	Water filtration & Air
11	Rearing to competency	Filter cartridge 10 µm	Consumable	1	1.665	1.665		2.15469	Water filtration & Air
12	Rearing to competency	Filter cartridge 5 µm	Consumable	2	2.199	4.398		5.6915	Water filtration & Air
13	Rearing to competency	Filter cartridge 1 µm	Consumable	2	1.999	3.998		5.17386	Water filtration & Air
14	Rearing to competency	Filter cartridge 0.2 µm	Consumable	1	128	128		165.646	Water filtration & Air
15	Rearing to competency	Silicone	Consumable	2		0	5.85	11.7	Flow through conical
16	Rearing to competency	Super glue (Gorilla gel)	Consumable	1		0	4.84	4.84	Flow through conical
17	Rearing to competency	Airlines (m)	Consumable	26	0.902	23.452		30.3495	Flow through conical
18	Rearing to competency	Air filter 0.22 µm	Consumable	48	0.8069	38.7312		50.1225	Flow through conical
19	Rearing to competency	Replacement of damaged cones (12.5% p.a.)	Consumable	3	115.3	345.9		447.633	Flow through conical
							Total	802.872	per ~108,000 competent larvae
	Settlement of larvae on SUs
#	Category	Item	Type	Number of units	£ per unit	Cost (£)	$ per unit	Cost $	Notes
20	Settlement	Boat rental & Operator (@$220 per half day = 4h)	Consumable	1		0	220	220	Collecting CCA
21	Settlement	Fuel (@$25 per boat trip)	Consumable	1		0	25	25	Collecting CCA
22	Settlement	Dive tank rental	Consumable	2		0	7	14	Collecting CCA
23	Settlement	Settlement substrates	Consumable	2462		0	0.1474	362.899
24	Settlement	Cable ties	Consumable	104	0.0148	1.5392		1.9919
							Total	623.891	per ~2500 plugs
	Ex-situ nursery rearing
#	Category	Item	Type	Number of units	£ per unit	Cost (£)	$ per unit	Cost $	Notes
25	Ex-situ nursery	Filter socks	Consumable	2	5	10		12.9411
26	Ex-situ nursery	Rope for suspension 3/16" (foot)	Consumable	64		0	0.2198	14.0672
27	Ex-situ nursery	Pulley	Consumable	16		0	3.99	63.84
28	Ex-situ nursery	Cleat	Consumable	16		0	2.95	47.2
29	Ex-situ nursery	Cable ties	Consumable	48	0.0148	0.7104		0.919336
30	Maintenance ex-situ nursery	Fish food	Consumable	3	20.99	62.97		81.4902
31	Maintenance ex-situ nursery	Braided hose 1/2" (foot)	Consumable	6		0	0.95	5.7
32	Maintenance ex-situ nursery	Bleach	Consumable	3		0	4.99	14.97
33	Maintenance ex-situ nursery	Vinegar	Consumable	2		0	6.59	13.18
							Total	254.308	per ~2500 SUs over 5 months
	Outplanting
#	Category	Item	Type	Number of units	£ per unit	Cost (£)	$ per unit	Cost $	Notes
34	Outplanting	Boat rental & Operator (full-days @ $375/day)	Consumable	6		0	375	2250	Costing for 6 full-days so cheaper than 12x$220/half-day for normal mix of half and full days)
35	Outplanting	Fuel (@$25 per boat trip)	Consumable	6		0	25	150
36	Outplanting	Dive tank rental	Consumable	72		0	7	504
37	Outplanting	1ft Nails (2 per transect)	Consumable	144		0	2.49	358.56
38	Outplanting	Cattle tags (2 per transect)	Consumable	144	0.2599	37.4256		48.4329
39	Outplanting	Cable ties (1 per SU)	Consumable	1800	0.0148	26.64		34.4751
40	Outplanting	Under water drill	Consumable	1		0	1386	1386	Needs to be replaced each season
41	Outplanting	Drill bit 7/16"	Consumable	2		0	10.99	21.98
42	Outplanting	Epoxy @ 1 tube per 10 SUs	Consumable	180	2.745	494.1		639.42
43	Outplanting	Masonry nails 2-1/2" (pounds)	Consumable	15	2.745	41.175	2.95	97.535
							Total	5490.4	per outplanting of ~1750-1800 outplants
	Monitoring and maintenance of outplants on the reef
#	Category	Item	Type	Number of units	£ per unit	Cost (£)	$ per unit	Cost $	Notes
44	Monitoring	Boat rental & Operator (@375 per full-day)	Consumable	8		0	375	3000
45	Monitoring	Fuel (@$25 per boat trip)	Consumable	8		0	25	200
46	Monitoring	Dive tank rental	Consumable	96		0	7	672
47	Monitoring	Underwater paper	Consumable	1	38.48	38.48		49.7974
48	Monitoring	Stacking point pencils	Consumable	20		0	0.333	6.66
49	Monitoring	Rubber bands heavy duty	Consumable	10		0	0.102571	1.02571
50	Maintenance transects	1ft Nails	Consumable	10		0	2.49	24.9
51	Maintenance transects	Cattle tags	Consumable	144	0.2599	37.4256		48.4329
52	Maintenance transects	Cable ties	Consumable	500	0.0148	7.4		9.57642
53	Maintenance transects	Masonry nails 2-1/2" (pounds)	Consumable	1	2.745	2.745	2.95	6.50233	4 lbs in £ and in $
							Total	4018.89	per ~1750-1800 outplants in 72 transects over 2 years
						Total consumables		11975.4	per ~1750-1800 outplants reared ex-situ for 5 months, outplanted and monitored to 32 months

### Sheet: Labour
		Salary rates	Annual	Weekly	Hourly rate
		Maintenance technician PICRC	12000	230.769	5.76923
		Postdoc UK (converted to USD)	38000	730.769	18.2692
	Coral collection and replanting on reef post-spawning
#	Category	Item	Time (hours)	Trained manual labour	Salary trained manual labour	Scientific advisor	Salary scientific advisor	Cost	Notes
1	Coral collection	Check for gravid colonies	4	1	23.0769	1	73.0769	96.1538	Allow half-day to check and tag gravid colonies
2	Coral collection	Set up holding tank	4	1	23.0769	0	0	23.0769
3	Coral collection	Coral collection from reef	4	1	23.0769	1	73.0769	96.1538	Half day to collect 3-6 colonies
4	Coral replant	Returning colonies to the reef	4	1	23.0769	1	73.0769	96.1538	Half day to return 3-6 colonies and re-attach
		Total	16	hours			Total salaries	311.538
	Coral spawning and rearing larvae to competency
#	Category	Item	Time (hours)	Trained manual labour	Salary trained manual labour	Scientific advisor	Salary scientific advisor	Cost	Notes
5	Coral spawning	Set up containers	2	1	11.5385	0	0	11.5385
6	Coral spawning	Prepare spawning materials	8	1	46.1538	1	146.154	192.308
7	Coral spawning	Monitoring for spawning	21	0	0	1	383.654	383.654
8	Coral spawning	Collection, washing & fertilizing gametes	5	2	57.6923	2	182.692	240.385
9	Coral spawning	Estimation of embryo density in 12 cultures	2	0	0	1	36.5385	36.5385
10	Rearing to competency	Set up water filtration systems	2	1	11.5385	1	36.5385	48.0769
11	Rearing to competency	Wash & replace filters	1	1	5.76923	0	0	5.76923
12	Rearing to competency	Set up air systems	2	1	11.5385	0	0	11.5385
13	Rearing to competency	Build cone table	4	2	46.1538	0	0	46.1538
14	Rearing to competency	Cut holes and sand	2	1	11.5385	0	0	11.5385
15	Rearing to competency	Install foam	2	1	11.5385	0	0	11.5385
16	Rearing to competency	Cut holes in cones	2	1	11.5385	0	0	11.5385
17	Rearing to competency	Make banjo filters	4	1	23.0769	0	0	23.0769
18	Rearing to competency	Cut and connect pipes	8	1	46.1538	1	146.154	192.308
19	Rearing to competency	Adjust water flow	2	0	0	1	36.5385	36.5385
20	Rearing to competency	Install airflow	2	1	11.5385	0	0	11.5385
		Total	69	hours			Total salaries	1274.04
	Settlement of larvae on SUs
#	Category	Item	Time (hours)	Trained manual labour	Salary trained manual labour	Scientific advisor	Salary scientific advisor	Cost	Notes
21	Settlement	Collect CCA	4	1	23.0769	1	73.0769	96.1538
22	Settlement	Organise plugs on racks	4	1	23.0769	0	0	23.0769
23	Settlement	Introduce plugs to larvae (24 tanks)	2	1	11.5385	1	36.5385	48.0769
24	Settlement	Brushing/trimming CCA	1.5	1	8.65385	0	0	8.65385
25	Settlement	Estimation of larval densities (12 cultures)	2	0	0	1	36.5385	36.5385
		Total	13.5	hours			Total salaries	212.5
	Ex-situ nursery rearing
#	Category	Item	Time (hours)	Trained manual labour	Salary trained manual labour	Scientific advisor	Salary scientific advisor	Cost	Notes
26	Ex-situ nursery	Build table for tanks	2	2	23.0769	0	0	23.0769
27	Ex-situ nursery	Set up tanks & racks	8	1	46.1538	1	146.154	192.308
28	Maintenance ex-situ nursery	Maintenance and tank cleaning (5 mo)	25	1	144.231	0.0416667	19.0304	163.261	5 hour maintenance per month
		Total	35	hours			Total salaries	378.646
	Outplanting
#	Category	Item	Time (hours)	Trained manual labour	Salary trained manual labour	Scientific advisor	Salary scientific advisor	Cost	Notes
29	Outplanting	Prepare corals for outplant (6 frames = 3h/day)	18	1	103.846	0	0	103.846
30	Outplanting	Outplant corals ~1750-1800	48	2	553.846	2	1753.85	2307.69
		Total	66	hours			Total salaries	2411.54
	Monitoring and maintenance of outplants on the reef
#	Category	Item	Time (hours)	Trained manual labour	Salary trained manual labour	Scientific advisor	Salary scientific advisor	Cost	Notes
31	Monitoring & maintenance	Monitor corals and maintain transects	64	2	738.462	2	2338.46	3076.92	Monitoring of ~1750-1800 outplants to 32 months old
32	Monitoring & maintenance	Data compilation	8	1	46.1538	1	146.154	192.308
		Total	72	hours			Total salaries	3269.23
							Grand total salaries	7857.49
