## Supplemental table 16 for "A framework for selectively breeding corals for assisted evolution"

### Sheet: Capital items and consumables
	In situ nursery rearing (11 months)
#	Category	Item	Type	Number of units	£ per unit	Cost (£)	$ per unit	Cost $	Notes
1	In-situ nursery	Slotted steel angle bar (foot)	Capital	656		0	2.278	1494.37
2	In-situ nursery	Nuts, washers and wing bolts	Capital	256		0	0.45	115.2
3	In-situ nursery	Plastic mesh 2" app. 4ft width (foot)	Capital	128		0	0.9998	127.974
4	In-situ nursery	PVC pipe 1/2"	Capital	240		0	0.3125	75
5	In-situ nursery	PVC elbow 1/2"	Capital	64		0	0.5	32
6	In-situ nursery	PVC tee 1/2"	Capital	32		0	0.55	17.6
7	In-situ nursery	Cable ties big	Capital	64		0	0.898	57.472
							Total	1919.61
						If last 5 years		383.923	for ~1700 SUs over 11 months (pro-rata over 5 years)
#	Category	Item	Type	Number of units	£ per unit	Cost (£)	$ per unit	Cost $	Notes
1	In-situ nursery	Boat rental & Operator (@ $375 per full-day)	Consumable	5		0	375	1875	Full-days = unit
2	In-situ nursery	Fuel (@ $25 per trip)	Consumable	5		0	25	125
3	In-situ nursery	Dive tank rental	Consumable	30		0	7	210
4	In-situ nursery	Cable ties	Consumable	1700	0.0148	25.16		32.5598
5	In-situ nursery	Cutters	Consumable	5		0	2.998	14.99
6	In-situ nursery	Zip lock bags 9x6"	Consumable	100		0	0.0775	7.75
7	In-situ nursery	Epoxy	Consumable	85	2.745	233.325		301.948	20 SUs per tube epoxy
8	In-situ nursery	Plexiglass	Consumable	1.28		0	64.92	83.0976
9	In-situ nursery	Cattle tags	Consumable	40	0.2599	10.396		13.4536
10	In-situ nursery	Nylon screws & bolts	Consumable	1800	0.1467	264.06		341.723
11	In-situ nursery	15ml falcon tubes	Consumable	1800	0.21672	390.096		504.828
12	Maintenance in-situ nursery	Boat rental & Operator (maintenance) (@$250/half-day)	Consumable	11		0	250	2750	Half-day per month = unit
13	Maintenance in-situ nursery	Fuel (@ 25 per trip)	Consumable	11		0	25	275
14	Maintenance in-situ nursery	Dive tank rental	Consumable	72		0	7	504
15	Maintenance in-situ nursery	Maintenance dive gear	Consumable	2		0	150	300
16	Maintenance in-situ nursery	Cable ties	Consumable	1700	0.0148	25.16		32.5598
17	Maintenance in-situ nursery	Cutters	Consumable	5		0	3	15
18	Maintenance in-situ nursery	Zip lock bags 9x6"	Consumable	100		0	0.0775	7.75
19	Maintenance in-situ nursery	Brush	Consumable	4		0	4.62	18.48
							Total	7413.14	for ~1700 SUs over 11 months
		~170 SUs per nursery
		10 nurseries
		~1700 SUs					Grand total	9773.99	Capital pro-rata over 5 years + consumables + Labour
		Exchange rate	GBP	USD
			1	1.29411

### Sheet: Labour
		Salary rates	Annual	Weekly	Hourly rate
		Maintenance technician PICRC	12000	230.769	5.76923
		Postdoc UK (converted to USD)	38000	730.769	18.2692
	In situ nursery construction and maintenance (11 months)
#	Category	Item	Time (hours)	Trained manual labour	Salary trained manual labour	Scientific advisor	Salary scientific advisor	Cost	Notes
1	In-situ nursery	Buy & prepare materials	8	1	46.1538	0	0	46.1538
2	In-situ nursery	Install nurseries in ocean	24	1	138.462	1	438.462	576.923
3	In-situ nursery	Build nursery racks for 10 nurseries	20	1	115.385	0	0	115.385
4	In-situ nursery	Add corals to racks (10 nurseries)	30	2	346.154	0	0	346.154
5	In-situ nursery	Add corals to nurseries	16	1	92.3077	1	292.308	384.615
6	Maintenance in-situ nursery	Clean nurseries (monthly over 11 months)	44	2	507.692	0	0	507.692
							Total salaries	1976.92
